# Cell Sex and Sex Hormones Modulate Kidney Glucose and Glutamine Metabolism in Health and Diabetes

**DOI:** 10.1101/2021.08.23.457385

**Authors:** S Clotet-Freixas, O Zaslaver, C Pastrello, M Kotlyar, C McEvoy, S Farkona, A Saha, A Boshart, M Chan, M Riera, MJ Soler, A Isenbrandt, J Lamontagne-Proulx, S Pradeloux, K Coulombe, D Soulet, AB Dart, B Wicklow, JM McGavock, TD Blydt-Hansen, I Jurisica, M Woo, JW Scholey, H Röst, A Konvalinka

**Affiliations:** Toronto General Hospital Research Institute, University Health Network, Toronto, ON, Canada; Soham and Shaila Ajmera Family Transplant Centre, University Health Network, Toronto, ON, Canada; The Donnelly Centre, University of Toronto, Toronto, ON, Canada; Department of Molecular Genetics, University of Toronto, Toronto, ON, Canada; Osteoarthritis Research Program, Division of Orthopedic Surgery, Schroeder Arthritis Institute, University Health Network, Toronto, ON, Canada; Krembil Research Institute, University Health Network, Toronto, ON, Canada; Kidney Research Group, Hospital del Mar Medical Research Institute, IMIM, Barcelona, Spain; Hospital Universitari Vall d’Hebron, Division of Nephrology Autonomous University of Barcelona, Barcelona, Spain; Neurosciences Axis, CHU de Quebec Research Center - Université Laval, Québec, QC, Canada; Faculty of Pharmacy, Université Laval, Québec, QC, Canada; Department of Pediatrics and Child Health, University of Manitoba, Winnipeg, MB, Canada; Diabetes Research Envisioned and Accomplished in Manitoba Research Team, Children’s Hospital Research Institute of Manitoba, Winnipeg, MB, Canada; Department of Pediatrics, The University of British Columbia, Winnipeg, MB, Canada; Departments of Medical Biophysics and Computer Science, University of Toronto, Toronto, ON, Canada; Institute of Neuroimmunology, Slovak Academy of Sciences, Bratislava, Slovakia; Department of Medicine, Division of Endocrinology, University Health Network, University of Toronto, Toronto, ON, Canada; Department of Medicine, Division of Nephrology, University Health Network, Toronto, Canada; Department of Laboratory Medicine and Pathobiology, University of Toronto, Toronto, Canada; Institute of Medical Science, University of Toronto, Toronto, Canada

## Abstract

Male sex is a risk factor for progression of diabetic kidney disease, but the reasons for this predilection are unclear. Here, we demonstrate that cell sex and sex hormones alter the metabolic phenotype of human proximal tubular epithelial cells (PTECs). Male PTECs displayed increased glycolysis, mitochondrial respiration, oxidative stress, apoptosis, and high glucose-induced injury, compared to female PTECs. This phenotype was enhanced by dihydrotestosterone (DHT) and linked to increased mitochondrial utilization of glucose and glutamine. Studies *in vivo* pointed towards increased glutamine anaplerosis in diabetic male kidneys. Male sex was linked to increased levels of glutamate, TCA cycle, and glutathione cycle metabolites, in PTECs and in the blood metabolome of healthy youth and youth with type 2 diabetes. Conversely, female PTECs displayed increased levels of pyruvate, glutamyl-cysteine, cysteinylglycine, and a higher GSH/GSSG ratio than male PTECs, indicative of enhanced redox homeostasis. Finally, we identified transcriptional mechanisms that control kidney metabolism in a sex-specific fashion. While X-linked demethylase KDM6A facilitated metabolic homeostasis in female PTECs, transcription factor HNF4A mediated the deleterious effects of DHT in male PTECs. This work uncovers the role of sex in glucose/glutamine metabolism, that may explain the roots of sex dimorphism in the healthy and diabetic kidney.
