## Supplementary material for "Cell Sex and Sex Hormones Modulate Kidney Glucose and Glutamine Metabolism in Health and Diabetes": Table S1

### Sheet: S_Non-DB male vs non-DB female
Table S1A. Comparative analysis of human serum metabolites between males without T2DM and females without T2DM. Group-to-group differences in the levels of each metabolite were calculated using pairwise Mann-Whitney tests and p-values were adjusted for multiple testing using the Benjamini-Hochberg method. Serum metabolites differentially altered in males without T2DM vs females without T2DM by P<…
Metabolite	P value	Q value	Median males without T2DM	Median females without T2DM	Direction of change
arginine	0.00162529	0.0658262	1.09715	0.95165	Increased in males
glucose	0.00296859	0.0658262	0.71055	0.64175	Increased in males
carnitine	0.00433892	0.0658262	1.1478	0.97715	Increased in males
succinate	0.00475821	0.0658262	1.14965	0.88705	Increased in males
N-acetylglucosamine/N-acetylgalactosamine	0.00521262	0.0658262	1.30725	1.0965	Increased in males
gamma-glutamyl-alpha-lysine	0.0074324	0.0658262	1.94385	1.30865	Increased in males
glutarate (pentanedioate)	0.0074324	0.0658262	1.7138	0.9327	Increased in males
glutamate	0.00810169	0.0658262	1.3901	1.002	Increased in males
gamma-glutamyl-epsilon-lysine	0.0122912	0.0843672	2.2589	1.203	Increased in males
gamma-glutamylalanine	0.0144272	0.0843672	2.18755	1.376	Increased in males
gamma-glutamylglutamate	0.0144272	0.0843672	2.9128	1.1661	Increased in males
gamma-glutamylmethionine	0.0156094	0.0843672	2.41745	1.68305	Increased in males
isoleucine	0.0168734	0.0843672	1.0076	0.82755	Increased in males
gamma-glutamylleucine	0.0212014	0.0873232	2.09615	1.18535	Increased in males
leucine	0.0212014	0.0873232	0.92915	0.80595	Increased in males
gamma-glutamylphenylalanine	0.0217493	0.0873232	1.63055	0.94405	Increased in males
gamma-glutamylisoleucine*	0.0228384	0.0873232	1.92705	1.0085	Increased in males
malate	0.0245809	0.0887642	1.1392	0.87055	Increased in males
tyrosine	0.0264339	0.0904318	1.0404	0.93925	Increased in males
fumarate	0.0284029	0.0923094	1.1607	0.96595	Increased in males
citrulline	0.0350602	0.10852	1.13495	1.0107	Increased in males
gamma-glutamylvaline	0.0375485	0.110939	2.19835	1.2835	Increased in males
ribose	0.040181	0.113555	0.60745	0.77375	Increased in females
lactate	0.0459034	0.124322	1.00855	0.9081	Increased in males
sucrose	0.0490896	0.127633	1.70685	0.7296	Increased in males
gamma-glutamyl-2-aminobutyrate	0.0528687	0.132172	1.48015	0.8669	Increased in males
gamma-glutamylserine	0.0557235	0.134149	1.83465	1.4012	Increased in males
N-acetylglutamate	0.0593521	0.137782	1.14795	1.00295	Increased in males
valine	0.0671808	0.150578	0.9021	0.8087	Increased in males
gamma-glutamylhistidine	0.0758157	0.164267	1.7521	1.3381	Increased in males
N-acetylglutamine	0.0841935	0.173284	0.66955	1.15845	Increased in females
gamma-glutamyltyrosine	0.0853092	0.173284	1.59045	1.13995	Increased in males
tryptophan	0.095714	0.188528	1.07545	0.9577	Increased in males
gamma-glutamylglycine	0.113143	0.216303	2.0426	1.62165	Increased in males
retinal	0.169063	0.308031	1.38375	0.74115	Increased in males
gamma-glutamylglutamine	0.18008	0.308031	1.64025	1.413	Increased in males
gamma-glutamylthreonine	0.18008	0.308031	2.0125	1.4336	Increased in males
glycerol 3-phosphate	0.18008	0.308031	0.67755	0.86065	Increased in females
glutamine	0.198218	0.322104	0.95185	1.06015	Increased in females
lysine	0.198218	0.322104	0.9571	0.9005	Increased in males
serine	0.207759	0.328961	1.0568	1.0134	Increased in males
pyruvate	0.21762	0.328961	0.62985	0.8934	Increased in females
sphingosine	0.21762	0.328961	0.9189	0.78195	Increased in males
fructose	0.227805	0.33653	0.7432	0.66735	Increased in males
oxalate (ethanedioate)	0.238316	0.336751	0.70535	0.9078	Increased in females
retinol (Vitamin A)	0.238316	0.336751	0.8461	1.03175	Increased in females
aspartate	0.27183	0.375935	0.9498	0.9417	Increased in males
cysteine-glutathione disulfide	0.387241	0.517909	0.23005	0.38145	Increased in females
isocitrate	0.390423	0.517909	0.98045	0.87485	Increased in males
cystine	0.405259	0.526836	0.95435	0.86255	Increased in males
citrate	0.435895	0.544869	1.029	1.04495	Increased in females
ribulose/xylulose	0.435895	0.544869	0.608	0.72525	Increased in females
threonine	0.4842	0.59383	1.1358	1.0543	Increased in males
glycine	0.625648	0.753095	1.11355	1.06385	Increased in males
cysteine	0.682813	0.800857	0.78125	0.7708	Increased in males
gamma-glutamyltryptophan	0.698609	0.800857	1.13175	1.1076	Increased in males
methionine	0.70229	0.800857	1.0463	1.08245	Increased in females
alpha-ketoglutarate	0.782005	0.876385	0.6402	0.86005	Increased in females
asparagine	0.802325	0.883917	1.0261	1.03515	Increased in females
creatinine	0.822776	0.89134	1.0968	1.14775	Increased in females
histidine	0.884783	0.927595	1.00405	0.98395	Increased in males
palmitate (16:0)	0.884783	0.927595	0.9495	0.92125	Increased in males
glutarylcarnitine (C5-DC)	0.905626	0.929299	0.98365	1.0654	Increased in females
mannose	0.915002	0.929299	0.67955	0.64805	Increased in males
urea	0.98949	0.98949	0.989	0.9986	Increased in females

### Sheet: S_DB male vs DB female
Table S1B. Comparative analysis of human serum metabolites between males with T2DM and females with T2DM. Group-to-group differences in the levels of each metabolite were calculated using pairwise Mann-Whitney tests and p-values were adjusted for multiple testing using the Benjamini-Hochberg method. Serum metabolites differentially altered in males with T2DM vs females with T2DM by P<0.05 and Q<0…
Metabolite	P value	Q value	Median males with T2DM	Median females with T2DM	Direction of change
creatinine	2.46426e-06	0.000160177	1.0995	0.8933	Increased in males
carnitine	0.000359749	0.0116918	1.041	0.9644	Increased in males
glutarylcarnitine (C5-DC)	0.00221643	0.0480227	1.22785	0.8943	Increased in males
tryptophan	0.0170878	0.277677	1.0719	0.9796	Increased in males
urea	0.0280309	0.364402	1.12855	0.9697	Increased in males
citrate	0.0589257	0.523964	1.0652	0.9425	Increased in males
retinol (Vitamin A)	0.0623085	0.523964	1.13135	0.9342	Increased in males
gamma-glutamyl-2-aminobutyrate	0.0881824	0.523964	0.8467	0.1475	Increased in males
isoleucine	0.0895627	0.523964	1.11715	1.0043	Increased in males
leucine	0.0943156	0.523964	1.0837	1.0285	Increased in males
gamma-glutamylmethionine	0.100536	0.523964	0.8823	0.5595	Increased in males
ribose	0.119714	0.523964	0.94995	1.2931	Increased in females
citrulline	0.124174	0.523964	1.00215	0.9563	Increased in males
gamma-glutamylglutamate	0.153704	0.523964	0.7938	0.2311	Increased in males
gamma-glutamyltryptophan	0.155584	0.523964	0.82595	0.7505	Increased in males
glutarate (pentanedioate)	0.16002	0.523964	1.15715	0.8175	Increased in males
histidine	0.165589	0.523964	0.953	1.0517	Increased in females
gamma-glutamylleucine	0.166532	0.523964	0.88985	0.4364	Increased in males
cysteine-glutathione disulfide	0.169815	0.523964	0.39695	0.7429	Increased in females
gamma-glutamylvaline	0.171303	0.523964	0.84595	0.2679	Increased in males
gamma-glutamylhistidine	0.172268	0.523964	0.8356	0.4743	Increased in males
fumarate	0.184187	0.523964	1.01695	0.98	Increased in males
N-acetylglutamate	0.209833	0.523964	1.03115	0.9783	Increased in males
gamma-glutamylglutamine	0.212082	0.523964	0.9433	0.8692	Increased in males
gamma-glutamylalanine	0.230698	0.523964	0.9844	0.6486	Increased in males
sucrose	0.243982	0.523964	0.76585	0.5279	Increased in males
gamma-glutamylphenylalanine	0.244734	0.523964	0.75225	0.5828	Increased in males
gamma-glutamylisoleucine*	0.254114	0.523964	0.7305	0.226	Increased in males
oxalate (ethanedioate)	0.258148	0.523964	1.05835	1.8833	Increased in females
succinate	0.260752	0.523964	1.0237	0.9858	Increased in males
glutamate	0.263373	0.523964	1.077	0.9255	Increased in males
gamma-glutamyltyrosine	0.26469	0.523964	0.99045	0.8741	Increased in males
malate	0.266013	0.523964	1.1295	1.0139	Increased in males
gamma-glutamyl-alpha-lysine	0.296251	0.558382	0.7053	0.3984	Increased in males
glutamine	0.306335	0.558382	0.95795	1.0075	Increased in females
valine	0.309258	0.558382	1.05125	1.0233	Increased in males
gamma-glutamyl-epsilon-lysine	0.344194	0.592604	0.94165	0.5403	Increased in males
retinal	0.346445	0.592604	0.6562	0.493	Increased in males
glucose	0.365008	0.608347	1.30365	1.1093	Increased in males
threonine	0.407202	0.661704	0.9112	0.9938	Increased in females
serine	0.428445	0.668647	0.98955	0.9858	Increased in males
fructose	0.432049	0.668647	1.47765	1.1535	Increased in males
cystine	0.446631	0.67514	1.10175	1.3194	Increased in females
sphingosine	0.465249	0.6873	1.0155	1.2162	Increased in females
gamma-glutamylserine	0.484288	0.699528	0.8191	0.4873	Increased in males
arginine	0.519602	0.707019	1.02725	0.9703	Increased in males
tyrosine	0.525613	0.707019	1.0213	1.0382	Increased in females
gamma-glutamylglycine	0.535712	0.707019	0.69875	0.2648	Increased in males
pyruvate	0.541817	0.707019	1.16335	1.298	Increased in females
gamma-glutamylthreonine	0.543861	0.707019	0.8161	0.8017	Increased in males
mannose	0.589748	0.74089	1.35705	1.2609	Increased in males
glycine	0.59828	0.74089	0.9413	0.9797	Increased in females
lactate	0.611181	0.74089	1.0224	1.0321	Increased in females
glycerol 3-phosphate	0.615509	0.74089	1.07045	1.0128	Increased in males
cysteine	0.632951	0.748033	1.45055	1.2786	Increased in males
palmitate (16:0)	0.650601	0.755162	1.038	1.0088	Increased in males
lysine	0.663966	0.757155	1.02095	1.0121	Increased in males
asparagine	0.695572	0.77952	0.9826	0.9973	Increased in females
N-acetylglutamine	0.720575	0.793854	0.7472	0.6333	Increased in males
aspartate	0.748634	0.802708	1.0003	1.0379	Increased in females
alpha-ketoglutarate	0.753311	0.802708	1.1021	1.042	Increased in males
N-acetylglucosamine/N-acetylgalactosamine	0.76739	0.804522	0.95275	0.8999	Increased in males
isocitrate	0.817248	0.843193	1.0684	1.0833	Increased in females
methionine	0.863009	0.876494	1.0086	0.9816	Increased in males
ribulose/xylulose	0.916561	0.916561	1.09425	1.1023	Increased in females

### Sheet: S_DB male vs non-DB male
Table S1C. Comparative analysis of human serum metabolites between males with T2DM and males without T2DM. Group-to-group differences in the levels of each metabolite were calculated using pairwise Mann-Whitney tests and p-values were adjusted for multiple testing using the Benjamini-Hochberg method. Serum metabolites differentially altered in males with T2DM vs males without T2DM by P<0.05 and Q…
Metabolite	P value	Q value	Median diabetic males	Median non-diabetic males	Direction of change
mannose	8.03673e-06	0.000456427	1.35705	0.67955	Increased in males with T2DM
glucose	1.40439e-05	0.000456427	1.30365	0.71055	Increased in males with T2DM
gamma-glutamylglutamine	2.27108e-05	0.000492068	0.9433	1.64025	Increased in males without T2DM
gamma-glutamylmethionine	3.27879e-05	0.000532804	0.8823	2.41745	Increased in males without T2DM
gamma-glutamylglycine	4.16217e-05	0.000541082	0.69875	2.0426	Increased in males without T2DM
N-acetylglucosamine/N-acetylgalactosamine	0.000114985	0.00124567	0.95275	1.30725	Increased in males without T2DM
gamma-glutamyl-alpha-lysine	0.000430663	0.00399901	0.7053	1.94385	Increased in males without T2DM
fructose	0.001073	0.00871811	1.47765	0.7432	Increased in males with T2DM
gamma-glutamylalanine	0.00127546	0.00921165	0.9844	2.18755	Increased in males without T2DM
gamma-glutamylserine	0.00223241	0.0145106	0.8191	1.83465	Increased in males without T2DM
gamma-glutamylhistidine	0.00365867	0.0216194	0.8356	1.7521	Increased in males without T2DM
gamma-glutamylthreonine	0.0056959	0.0308528	0.8161	2.0125	Increased in males without T2DM
gamma-glutamylglutamate	0.00930056	0.0403024	0.7938	2.9128	Increased in males without T2DM
glycine	0.00930056	0.0403024	0.9413	1.11355	Increased in males without T2DM
threonine	0.00930056	0.0403024	0.9112	1.1358	Increased in males without T2DM
gamma-glutamyl-epsilon-lysine	0.00995067	0.0404246	0.94165	2.2589	Increased in males without T2DM
oxalate (ethanedioate)	0.0113698	0.0434727	1.05835	0.70535	Increased in males with T2DM
valine	0.0121426	0.0438483	1.05125	0.9021	Increased in males with T2DM
gamma-glutamyltyrosine	0.0167222	0.0572075	0.99045	1.59045	Increased in males without T2DM
leucine	0.0213799	0.0694846	1.0837	0.92915	Increased in males with T2DM
glycerol 3-phosphate	0.0340384	0.105357	1.07045	0.67755	Increased in males with T2DM
gamma-glutamylvaline	0.0401695	0.115598	0.84595	2.19835	Increased in males without T2DM
arginine	0.0424055	0.115598	1.02725	1.09715	Increased in males without T2DM
serine	0.0447431	0.115598	0.98955	1.0568	Increased in males without T2DM
gamma-glutamylphenylalanine	0.0455447	0.115598	0.75225	1.63055	Increased in males without T2DM
ribose	0.0471855	0.115598	0.94995	0.60745	Increased in males with T2DM
ribulose/xylulose	0.0480178	0.115598	1.09425	0.608	Increased in males with T2DM
gamma-glutamyl-2-aminobutyrate	0.0545577	0.126652	0.8467	1.48015	Increased in males without T2DM
gamma-glutamylleucine	0.0675014	0.151296	0.88985	2.09615	Increased in males without T2DM
cysteine	0.0781224	0.166448	1.45055	0.78125	Increased in males with T2DM
citrulline	0.0819435	0.166448	1.00215	1.13495	Increased in males without T2DM
glutamate	0.0819435	0.166448	1.077	1.3901	Increased in males without T2DM
glutarate (pentanedioate)	0.0942984	0.18133	1.15715	1.7138	Increased in males without T2DM
gamma-glutamyltryptophan	0.0948495	0.18133	0.82595	1.13175	Increased in males without T2DM
pyruvate	0.0987255	0.182371	1.16335	0.62985	Increased in males with T2DM
retinal	0.101006	0.182371	0.6562	1.38375	Increased in males without T2DM
gamma-glutamylisoleucine*	0.108063	0.184845	0.7305	1.92705	Increased in males without T2DM
retinol (Vitamin A)	0.108063	0.184845	1.13135	0.8461	Increased in males with T2DM
sucrose	0.113219	0.188698	0.76585	1.70685	Increased in males without T2DM
glutarylcarnitine (C5-DC)	0.123329	0.200409	1.22785	0.98365	Increased in males with T2DM
isoleucine	0.128766	0.204142	1.11715	1.0076	Increased in males with T2DM
isocitrate	0.140183	0.216951	1.0684	0.98045	Increased in males with T2DM
N-acetylglutamate	0.201072	0.297039	1.03115	1.14795	Increased in males without T2DM
tyrosine	0.201072	0.297039	1.0213	1.0404	Increased in males without T2DM
carnitine	0.216836	0.313208	1.041	1.1478	Increased in males without T2DM
succinate	0.233448	0.329872	1.0237	1.14965	Increased in males without T2DM
palmitate (16:0)	0.25092	0.347017	1.038	0.9495	Increased in males with T2DM
asparagine	0.269262	0.355295	0.9826	1.0261	Increased in males without T2DM
methionine	0.275198	0.355295	1.0086	1.0463	Increased in males without T2DM
fumarate	0.278761	0.355295	1.01695	1.1607	Increased in males without T2DM
cysteine-glutathione disulfide	0.27877	0.355295	0.39695	0.23005	Increased in males with T2DM
lysine	0.315022	0.393778	1.02095	0.9571	Increased in males with T2DM
histidine	0.364139	0.446585	0.953	1.00405	Increased in males without T2DM
urea	0.460459	0.554257	1.12855	0.989	Increased in males with T2DM
cystine	0.500524	0.591529	1.10175	0.95435	Increased in males with T2DM
creatinine	0.556621	0.634744	1.0995	1.0968	Increased in males with T2DM
sphingosine	0.556621	0.634744	1.0155	0.9189	Increased in males with T2DM
alpha-ketoglutarate	0.585748	0.656442	1.1021	0.6402	Increased in males with T2DM
lactate	0.676995	0.745842	1.0224	1.00855	Increased in males with T2DM
glutamine	0.75682	0.819888	0.95795	0.95185	Increased in males with T2DM
malate	0.773126	0.823822	1.1295	1.1392	Increased in males without T2DM
N-acetylglutamine	0.852682	0.883166	0.7472	0.66955	Increased in males with T2DM
aspartate	0.855991	0.883166	1.0003	0.9498	Increased in males with T2DM
tryptophan	0.888306	0.902186	1.0719	1.07545	Increased in males without T2DM
citrate	0.991484	0.991484	1.0652	1.029	Increased in males with T2DM

### Sheet: S_DB female vs non-DB female
Table S1D. Comparative analysis of human serum metabolites between females with T2DM and females without T2DM. Group-to-group differences in the levels of each metabolite were calculated using pairwise Mann-Whitney tests and p-values were adjusted for multiple testing using the Benjamini-Hochberg method. Serum metabolites differentially altered in males with T2DM vs males without T2DM by P<0.05 a…
Metabolite	P value	Q value	Median diabetic females	Median non-diabetic females	Direction of change
glucose	7.10248e-13	4.61661e-11	1.1093	0.64175	Increased in females with T2DM
mannose	2.69946e-10	8.77325e-09	1.2609	0.64805	Increased in females with T2DM
fructose	6.07526e-08	9.66486e-07	1.1535	0.66735	Increased in females with T2DM
gamma-glutamylglutamine	7.141e-08	9.66486e-07	0.8692	1.413	Increased in females without T2DM
leucine	7.4345e-08	9.66486e-07	1.0285	0.80595	Increased in females with T2DM
creatinine	2.52676e-07	2.73732e-06	0.8933	1.14775	Increased in females without T2DM
gamma-glutamylmethionine	6.78855e-07	6.30365e-06	0.5595	1.68305	Increased in females without T2DM
isoleucine	1.02075e-06	8.29359e-06	1.0043	0.82755	Increased in females with T2DM
gamma-glutamylglycine	2.52066e-06	1.82048e-05	0.2648	1.62165	Increased in females without T2DM
valine	6.45829e-06	4.19789e-05	1.0233	0.8087	Increased in females with T2DM
ribulose/xylulose	0.00010582	0.0006253	1.1023	0.72525	Increased in females with T2DM
gamma-glutamylhistidine	0.000279057	0.00151156	0.4743	1.3381	Increased in females without T2DM
gamma-glutamylthreonine	0.000518596	0.00259298	0.8017	1.4336	Increased in females without T2DM
gamma-glutamyl-alpha-lysine	0.00060114	0.00279101	0.3984	1.30865	Increased in females without T2DM
N-acetylglucosamine/N-acetylgalactosamine	0.000723868	0.00313676	0.8999	1.0965	Increased in females without T2DM
gamma-glutamylserine	0.00112518	0.00438441	0.4873	1.4012	Increased in females without T2DM
gamma-glutamyltryptophan	0.00114669	0.00438441	0.7505	1.1076	Increased in females without T2DM
gamma-glutamylalanine	0.00131031	0.00473168	0.6486	1.376	Increased in females without T2DM
lysine	0.00166145	0.00568392	1.0121	0.9005	Increased in females with T2DM
oxalate (ethanedioate)	0.00248379	0.00807232	1.8833	0.9078	Increased in females with T2DM
sphingosine	0.00296861	0.00918854	1.2162	0.78195	Increased in females with T2DM
gamma-glutamyl-2-aminobutyrate	0.00892938	0.0263823	0.1475	0.8669	Increased in females without T2DM
lactate	0.0109767	0.0310211	1.0321	0.9081	Increased in females with T2DM
isocitrate	0.0158215	0.0428499	1.0833	0.87485	Increased in females with T2DM
gamma-glutamylglutamate	0.0166253	0.0432257	0.2311	1.1661	Increased in females without T2DM
malate	0.0178107	0.0433411	1.0139	0.87055	Increased in females with T2DM
N-acetylglutamine	0.0180032	0.0433411	0.6333	1.15845	Increased in females without T2DM
gamma-glutamylphenylalanine	0.019329	0.044871	0.5828	0.94405	Increased in females without T2DM
gamma-glutamyltyrosine	0.0226703	0.0508127	0.8741	1.13995	Increased in females without T2DM
glycerol 3-phosphate	0.0263526	0.0570973	1.0128	0.86065	Increased in females with T2DM
glycine	0.0273502	0.0573472	0.9797	1.06385	Increased in females without T2DM
gamma-glutamylvaline	0.0590732	0.119992	0.2679	1.2835	Increased in females without T2DM
gamma-glutamyl-epsilon-lysine	0.062054	0.122228	0.5403	1.203	Increased in females without T2DM
aspartate	0.0717498	0.13457	1.0379	0.9417	Increased in females with T2DM
ribose	0.0729015	0.13457	1.2931	0.77375	Increased in females with T2DM
gamma-glutamylisoleucine*	0.0745309	0.13457	0.226	1.0085	Increased in females without T2DM
retinal	0.101661	0.178594	0.493	0.74115	Increased in females without T2DM
cysteine	0.105332	0.180173	1.2786	0.7708	Increased in females with T2DM
gamma-glutamylleucine	0.113352	0.187692	0.4364	1.18535	Increased in females without T2DM
cystine	0.118389	0.187692	1.3194	0.86255	Increased in females with T2DM
pyruvate	0.11839	0.187692	1.298	0.8934	Increased in females with T2DM
tyrosine	0.138376	0.214153	1.0382	0.93925	Increased in females with T2DM
carnitine	0.143262	0.216559	0.9644	0.97715	Increased in females without T2DM
cysteine-glutathione disulfide	0.151592	0.223943	0.7429	0.38145	Increased in females with T2DM
alpha-ketoglutarate	0.156588	0.226182	1.042	0.86005	Increased in females with T2DM
threonine	0.193361	0.273227	0.9938	1.0543	Increased in females without T2DM
palmitate (16:0)	0.24482	0.338581	1.0088	0.92125	Increased in females with T2DM
succinate	0.264454	0.358115	0.9858	0.88705	Increased in females with T2DM
sucrose	0.27608	0.366229	0.5279	0.7296	Increased in females without T2DM
citrate	0.34065	0.442845	0.9425	1.04495	Increased in females without T2DM
retinol (Vitamin A)	0.348043	0.443584	0.9342	1.03175	Increased in females without T2DM
citrulline	0.394528	0.483855	0.9563	1.0107	Increased in females without T2DM
methionine	0.394528	0.483855	0.9816	1.08245	Increased in females without T2DM
urea	0.477621	0.569785	0.9697	0.9986	Increased in females without T2DM
asparagine	0.482126	0.569785	0.9973	1.03515	Increased in females without T2DM
glutamate	0.50731	0.588842	0.9255	1.002	Increased in females without T2DM
glutarylcarnitine (C5-DC)	0.554807	0.632675	0.8943	1.0654	Increased in females without T2DM
tryptophan	0.599338	0.671672	0.9796	0.9577	Increased in females with T2DM
glutamine	0.627321	0.691116	1.0075	1.06015	Increased in females without T2DM
histidine	0.730698	0.79159	1.0517	0.98395	Increased in females with T2DM
arginine	0.77748	0.82807	0.9703	0.95165	Increased in females with T2DM
fumarate	0.796992	0.82807	0.98	0.96595	Increased in females with T2DM
N-acetylglutamate	0.802591	0.82807	0.9783	1.00295	Increased in females without T2DM
serine	0.904829	0.918967	0.9858	1.0134	Increased in females without T2DM
glutarate (pentanedioate)	0.979766	0.979766	0.8175	0.9327	Increased in females without T2DM

### Sheet: U_non-DB male vs non-DB female
Table S1E. Comparative analysis of human urine metabolites between males without T2DM and females without T2DM. Group-to-group differences in the levels of each metabolite were calculated using pairwise Mann-Whitney tests and p-values were adjusted for multiple testing using the Benjamini-Hochberg method. Urine metabolites differentially altered in males without T2DM vs females without T2DM by P<…
Metabolite	P value	Q value	Median males without T2DM	Median females without T2DM	Direction of change
Glycine	0.000823541	0.0156473	109.497	180.714	Increased in females
Isoleucine	0.0196099	0.186294	0.985714	1.4381	Increased in females
Methionine	0.0395873	0.200857	0.567878	0.777063	Increased in females
Valine	0.0422858	0.200857	2.82979	4.22397	Increased in females
Leucine	0.112244	0.426527	2.40557	2.96094	Increased in females
Lysine	0.150365	0.428997	4.45745	6.50295	Increased in females
Proline	0.158052	0.428997	0.525762	0.870968	Increased in females
Glutamine	0.262402	0.623204	41.3613	50.8547	Increased in females
Threonine	0.466833	0.804304	10.6998	14.1481	Increased in females
Arginine	0.48296	0.804304	5.85714	6.32967	Increased in females
Tyrosine	0.516081	0.804304	14.2857	10.8287	Increased in males
Aspartic acid	0.533061	0.804304	26.1404	21.8471	Increased in males
Serine	0.550313	0.804304	35.3877	42.7256	Increased in females
Citrulline	0.716425	0.907472	0.430366	0.357143	Increased in males
Ornithine	0.716425	0.907472	0.386093	0.336111	Increased in males
Histidine	0.795334	0.944459	93.2406	89.3162	Increased in males
Alanine	0.917381	0.958637	34.6809	32.7808	Increased in males
Tryptophan	0.917381	0.958637	6.79221	7.23757	Increased in females
Glutamic acid	0.958637	0.958637	4.35602	3.92126	Increased in males

### Sheet: U_DB male vs DB female
Table S1F. Comparative analysis of human urine metabolites between males with T2DM and females with T2DM. Group-to-group differences in the levels of each metabolite were calculated using pairwise Mann-Whitney tests and p-values were adjusted for multiple testing using the Benjamini-Hochberg method. Urine metabolites differentially altered in males with T2DM vs females with T2DM by P<0.05 and Q<0…
Metabolite	P value	Q value	Median males with T2DM	Median females with T2DM	Direction of change
Glycine	1.73083e-06	3.28858e-05	104.624	190.999	Increased in females
Arginine	0.0371018	0.294871	6.2013	8.86364	Increased in females
Glutamine	0.0465585	0.294871	43.8735	55.1247	Increased in females
Lysine	0.0805186	0.382463	8.75969	14.5038	Increased in females
Proline	0.166428	0.527953	0.902089	1.42478	Increased in females
Histidine	0.190317	0.527953	100.144	109.769	Increased in females
Serine	0.225112	0.527953	43.2075	50.6865	Increased in females
Isoleucine	0.235587	0.527953	2.08054	2.47826	Increased in females
Ornithine	0.250083	0.527953	0.588477	0.873016	Increased in females
Threonine	0.429104	0.74771	16.5517	21.1357	Increased in females
Valine	0.437012	0.74771	6.94444	7.73913	Increased in females
Citrulline	0.472238	0.74771	0.737719	0.880952	Increased in females
Glutamic acid	0.580531	0.837941	7.23618	6.52695	Increased in males
Leucine	0.689263	0.837941	5.54717	5.46512	Increased in males
Methionine	0.692575	0.837941	1.32468	1.23993	Increased in males
Alanine	0.746333	0.837941	72.8682	68.2407	Increased in males
Tryptophan	0.749737	0.837941	12.8906	11.617	Increased in males
Aspartic acid	0.850331	0.87328	25.9109	26.5563	Increased in females
Tyrosine	0.87328	0.87328	21.5667	20.46	Increased in males

### Sheet: U_DB male vs non-DB male
Table S1G. Comparative analysis of human urine metabolites between males with T2DM and males without T2DM. Group-to-group differences in the levels of each metabolite were calculated using pairwise Mann-Whitney tests and p-values were adjusted for multiple testing using the Benjamini-Hochberg method. Urine metabolites differentially altered in males with T2DM vs males without T2DM by P<0.05 and Q…
Metabolite	P value	Q value	Median males with T2DM	Median males without T2DM	Direction of change
Methionine	4.21063e-05	0.00080002	1.32468	0.567878	Increased in males with T2DM
Valine	0.000106088	0.00100784	6.94444	2.82979	Increased in males with T2DM
Leucine	0.000448384	0.00283976	5.54717	2.40557	Increased in males with T2DM
Isoleucine	0.0011611	0.00551524	2.08054	0.985714	Increased in males with T2DM
Alanine	0.00159771	0.00607129	72.8682	34.6809	Increased in males with T2DM
Tryptophan	0.00414821	0.013136	12.8906	6.79221	Increased in males with T2DM
Proline	0.00883932	0.0239924	0.902089	0.525762	Increased in males with T2DM
Lysine	0.0138701	0.0329416	8.75969	4.45745	Increased in males with T2DM
Tyrosine	0.0389942	0.082321	21.5667	14.2857	Increased in males with T2DM
Glutamic acid	0.078514	0.138481	7.23618	4.35602	Increased in males with T2DM
Citrulline	0.0874614	0.138481	0.737719	0.430366	Increased in males with T2DM
Threonine	0.0874614	0.138481	16.5517	10.6998	Increased in males with T2DM
Serine	0.115271	0.161742	43.2075	35.3877	Increased in males with T2DM
Arginine	0.119178	0.161742	6.2013	5.85714	Increased in males with T2DM
Ornithine	0.239401	0.303241	0.588477	0.386093	Increased in males with T2DM
Histidine	0.311652	0.370086	100.144	93.2406	Increased in males with T2DM
Glutamine	0.732671	0.818867	43.8735	41.3613	Increased in males with T2DM
Glycine	0.782185	0.825639	104.624	109.497	Increased in males without T2DM
Aspartic acid	0.870832	0.870832	25.9109	26.1404	Increased in males without T2DM

### Sheet: U_DB female vs non-DB female
Table S1H. Comparative analysis of human urine metabolites between females with T2DM and females without T2DM. Group-to-group differences in the levels of each metabolite were calculated using pairwise Mann-Whitney tests and p-values were adjusted for multiple testing using the Benjamini-Hochberg method. Urine metabolites differentially altered in females with T2DM vs females without T2DM by P<0.…
Metabolite	P value	Q value	Median females with T2DM	Median of females without T2DM	Direction of change
Alanine	4.92944e-06	4.82817e-05	68.2407	32.7808	Increased in females with T2DM
Valine	5.08228e-06	4.82817e-05	7.73913	4.22397	Increased in females with T2DM
Tryptophan	1.32245e-05	8.37551e-05	11.617	7.23757	Increased in females with T2DM
Leucine	2.49318e-05	0.000118426	5.46512	2.96094	Increased in females with T2DM
Tyrosine	3.90697e-05	0.000148465	20.46	10.8287	Increased in females with T2DM
Methionine	0.000342044	0.00108314	1.23993	0.777063	Increased in females with T2DM
Isoleucine	0.000554279	0.00150447	2.47826	1.4381	Increased in females with T2DM
Citrulline	0.00124298	0.00295208	0.880952	0.357143	Increased in females with T2DM
Arginine	0.00260379	0.00549689	8.86364	6.32967	Increased in females with T2DM
Proline	0.00463111	0.00876787	1.42478	0.870968	Increased in females with T2DM
Ornithine	0.00548323	0.00876787	0.873016	0.336111	Increased in females with T2DM
Lysine	0.0055376	0.00876787	14.5038	6.50295	Increased in females with T2DM
Serine	0.0249457	0.0364591	50.6865	42.7256	Increased in females with T2DM
Histidine	0.0313538	0.0425516	109.769	89.3162	Increased in females with T2DM
Threonine	0.0379239	0.048037	21.1357	14.1481	Increased in females with T2DM
Aspartic acid	0.0605075	0.0718526	26.5563	21.8471	Increased in females with T2DM
Glutamic acid	0.14946	0.167043	6.52695	3.92126	Increased in females with T2DM
Glutamine	0.686504	0.724643	55.1247	50.8547	Increased in females with T2DM
Glycine	0.862673	0.862673	190.999	180.714	Increased in females with T2DM
