## Supplementary material for "Cell Sex and Sex Hormones Modulate Kidney Glucose and Glutamine Metabolism in Health and Diabetes": Table S2

### Sheet: Table S2 Interaction analyses
Table S2. Interaction analyses to evaluate the contribution of sex and diabetes to serum and urine metabolite levels. The interaction between the levels of each metabolite and our key factors of interest (sex, diabetes, or both) was evaluated through linear regression analyses using the lm function. The significance of the linear regression models was set at P<0.05. Metabolites independently modi…
Serum Metabolites
Metabolite	Model P value	Diabetes P value	Sex P value	Diabetes:sex P value
arginine	0.00294787	0.824518	0.000799069	0.0114948
gamma-glutamyl-epsilon-lysine	0.00102568	0.604544	0.00118776	0.0179333
succinate	0.0337444	0.122194	0.00875391	0.101119
tyrosine	0.0631428	0.0985336	0.00886561	0.0109509
gamma-glutamylmethionine	6.40439e-12	2.94227e-07	0.00914796	0.231067
N-acetylglucosamine/N-acetylgalactosamine	5.1599e-06	0.00815572	0.00926953	0.0369272
gamma-glutamyltyrosine	0.000834923	0.105304	0.0118696	0.126736
gamma-glutamyl-alpha-lysine	4.50106e-06	0.00316045	0.0136504	0.143156
glutarate (pentanedioate)	0.0827053	0.426825	0.0164789	0.119782
gamma-glutamylglutamate	0.00526515	0.241218	0.0171492	0.11271
gamma-glutamylphenylalanine	0.00431688	0.162246	0.0242761	0.190558
gamma-glutamylalanine	2.58765e-05	0.00439334	0.0290976	0.298028
N-acetylglutamate	0.0303227	0.631081	0.029985	0.307436
fumarate	0.0837083	0.612907	0.0308389	0.267152
glutamate	0.108115	0.886325	0.0310767	0.164059
leucine	1.31389e-07	3.08531e-07	0.0370715	0.27105
gamma-glutamylleucine	0.0419374	0.497898	0.0441599	0.30751
carnitine	3.12251e-05	0.125644	0.0458324	0.569278
citrulline	0.0250906	0.454113	0.0460215	0.455558
gamma-glutamyl-2-aminobutyrate	0.00496334	0.143009	0.0487375	0.550206
tryptophan	0.0141927	0.679024	0.0505542	0.771624
isoleucine	3.38258e-05	3.49273e-05	0.0517294	0.303608
lysine	0.00495361	0.000628641	0.052824	0.10081
lactate	0.0751822	0.0121382	0.0568811	0.0576561
gamma-glutamylisoleucine*	0.0561612	0.451594	0.0613327	0.343969
gamma-glutamylvaline	0.0235896	0.216328	0.0635219	0.296237
gamma-glutamylserine	8.72216e-05	0.00509299	0.0651966	0.216143
N-acetylglutamine	0.121562	0.0224114	0.0746402	0.078349
gamma-glutamylglutamine	5.16015e-12	2.0784e-08	0.0751878	0.362217
malate	0.0331814	0.00719968	0.102587	0.233085
gamma-glutamylglycine	6.27306e-09	3.05847e-06	0.108721	0.33345
gamma-glutamylhistidine	0.000136386	0.0024729	0.135568	0.449499
ribose	0.0709706	0.274555	0.14906	0.200721
valine	1.1138e-05	1.01136e-05	0.15245	0.435757
aspartate	0.298929	0.0692046	0.161988	0.180005
retinol (Vitamin A)	0.199967	0.209612	0.184879	0.0442256
glutamine	0.495861	0.449166	0.225945	0.548946
serine	0.313929	0.854924	0.246692	0.153082
retinal	0.210615	0.432275	0.260601	0.826673
cysteine-glutathione disulfide	0.0438023	0.127811	0.261757	0.98404
sphingosine	0.0676855	0.00865284	0.268873	0.239677
gamma-glutamylthreonine	0.000176472	0.000871496	0.320722	0.777174
pyruvate	0.0344935	0.0525254	0.341154	0.605395
citrate	0.176295	0.527388	0.382515	0.77372
glycerol 3-phosphate	0.0111284	0.0189525	0.42899	0.587108
methionine	0.438457	0.374216	0.453832	0.620322
oxalate (ethanedioate)	7.0724e-05	0.000204496	0.476427	0.819136
cysteine	0.0281978	0.0647427	0.53653	0.366385
glucose	4.1591e-12	1.54363e-09	0.576422	0.75027
sucrose	0.0676067	0.0131836	0.59817	0.237699
fructose	5.15369e-08	4.28482e-06	0.607039	0.60965
gamma-glutamyltryptophan	0.00334999	0.00309123	0.618188	0.75672
threonine	0.14214	0.271642	0.635749	0.328984
palmitate (16:0)	0.283027	0.196894	0.665203	0.648153
cystine	0.00422848	0.00317351	0.6821	0.804759
urea	0.123516	0.680547	0.704961	0.353521
asparagine	0.642196	0.432454	0.722616	0.696899
glycine	0.00519916	0.0151079	0.74994	0.457936
creatinine	6.42604e-10	8.03711e-08	0.762216	0.0187312
alpha-ketoglutarate	0.307304	0.103558	0.809596	0.877973
ribulose/xylulose	0.000272391	0.000535752	0.811716	0.814717
histidine	0.625768	0.720448	0.893407	0.422852
glutarylcarnitine (C5-DC)	0.00470092	0.713926	0.938196	0.0542773
isocitrate	0.00897539	0.006368	0.969966	0.912533
mannose	1.59892e-10	3.40813e-08	0.989429	0.582631
Urine Metabolites
Metabolite	Model P value	Diabetes P value	Sex P value	Diabetes:sex P value
Glycine	4.8689e-06	0.795919	0.011473	0.919779
Aspartic acid	0.244076	0.0801317	0.117002	0.224484
Ornithine	0.147212	0.0515541	0.141463	0.0429845
Glutamine	0.0562303	0.242445	0.346489	0.779191
Tyrosine	0.00067507	0.000135125	0.459736	0.29484
Methionine	2.7378e-05	0.000152285	0.537798	0.88182
Arginine	0.00115936	0.00265301	0.577665	0.560344
Valine	7.1618e-06	2.55887e-05	0.724729	0.814705
Isoleucine	0.00014049	0.000216465	0.75292	0.622164
Threonine	0.0147652	0.00870613	0.801449	0.71623
Glutamic acid	0.511354	0.198926	0.824851	0.892538
Leucine	9.6398e-05	0.000149887	0.844996	0.817876
Tryptophan	6.077e-05	5.9439e-05	0.871848	0.677322
Proline	0.0150969	0.0080081	0.921221	0.472012
Alanine	3.143e-05	4.43311e-05	0.952521	0.681894
Serine	0.00994712	0.0048881	0.955247	0.472367
Histidine	0.00863292	0.00482502	0.96374	0.30811
Lysine	0.0146196	0.00729773	0.976969	0.412883
Citrulline	0.0265135	0.0127076	0.993875	0.929524
